# NetMHCIIphosPan: a machine learning tool for predicting HLA class II antigen presentation of phosphorylated peptides

**DOI:** 10.64898/2026.01.05.697746

**Authors:** Heli M. Garcia Alvarez, Saghar Kaabinejadian, Hooman Yari, Chloe M. Shepherd, William H. Hildebrand, Alessandro Sette, Bjoern Peters, Robert Parker, Nicola Ternette, Morten Nielsen

## Abstract

Phosphorylated peptides presented by human leukocyte antigen (HLA) class II molecules play pivotal roles in immune regulation, yet their characterization and prediction remain challenging due to data noise and limited HLA coverage. Here, we introduce NetMHCIIphosPan, a prediction method for HLA-II antigen presentation of phosphorylated peptides, developed using mass spectrometry (MS)-based immunopeptidomics datasets. Employing a refined peptide identification workflow, we reanalyzed earlier HLA-II phospholigand datasets and trained predictive models, achieving superior performance compared to models trained on original data. Binding motif analysis revealed that HLA-specific preferences for phospholigands closely aligned with those of unmodified ligands. Incorporating unmodified ligands into training further enhanced predictive accuracy, particularly for HLA-DP and HLA-DQ molecules. NetMHCIIphosPan outperformed existing tools, such as NetMHCIIpan-4.3 and MixMHC2pred-1.3, for prediction of HLA antigen presentation of phosphorylated peptides demonstrating robustness and utility. This work establishes NetMHCIIphosPan as a state-of-the-art tool for understanding the HLA-II phospholigandome, with potential applications in immunotherapy and vaccine design.
