## Supplemental_Table_S3 for "NetMHCIIphosPan: a machine learning tool for predicting HLA class II antigen presentation of phosphorylated peptides"

### Sheet: Training_datasets
Table S3. Number of phospholigands (positives), random phosphopeptides (negatives) and cell lines that constitute the training dataset of each of the presented methods.
	Model name	Training data	#POSITIVES	#NEGATIVES	# CELL LINES (datasets)	# CELL LINES with #POSITIVES >=10
Fig. 2 and Fig. S2	M1	MaxQuant	4036	52300	53	51
	M2	MaxQuant_w_filter (MixMHC2pred %rank <= 10)	1703	20355	53	31
	M2'	MaxQuant (NetMHCIIpan-4.3 %rank<=10)	1730	19645	51	30
	M2''	MaxQuant (NetMHCIIpan-4.3 %rank<=20)	2380	26615	53	34
	M3	PEAKS	11863	131300	53	53
Fig. 4	M4	PEAKS (PH)	19019	203850	96	96
	M5	PEAKS (PH+UM)	19019	203850	96	96
	M6 (NetMHCIIphosPan)	PEAKS (PH+UM)_w_inversion	19019	203850	96	96
Observations: 1. As all of these methods were trained with the NNAlign_MA framework, training datasets also included more than 125,000 unmodified peptides measured in binding affinity assays. 2. Methods including eluted ligand unmodified datasets ("UM") combined more than 140,000 HLA-II unmodified ligands from the training dataset of NetMHCIIpan-4.3. For more details please refer to the Materials…
