## Supplemental_Table_S5 for "NetMHCIIphosPan: a machine learning tool for predicting HLA class II antigen presentation of phosphorylated peptides"

### Sheet: Table_S5
	Table S5: Phosphosite enrichment/depletion within the NetMHCIIphosPan predicted 9-mer binding core, computed for each binding core position, HLA-II molecule (N=50) and phosphosite type (pS/pT/pY), as shown in Fig. 7. The table contains the calculated log2(Ratio) employed to construct Fig. 7.
	Binding core position	Phosphosite	log2(Ratio)	HLA class II molecule
	1	s	-2.60463	DRB1_0101
	1	t	-1.50321	DRB1_0101
	1	y	1.10505	DRB1_0101
	2	s	-0.153025	DRB1_0101
	2	t	-0.0146131	DRB1_0101
	2	y	0.174029	DRB1_0101
	3	s	0.407813	DRB1_0101
	3	t	0.127144	DRB1_0101
	3	y	0.192526	DRB1_0101
	4	s	-0.351745	DRB1_0101
	4	t	-0.552433	DRB1_0101
	4	y	-1.19097	DRB1_0101
	5	s	0.188454	DRB1_0101
	5	t	0.21246	DRB1_0101
	5	y	-0.820324	DRB1_0101
	6	s	0.825789	DRB1_0101
	6	t	0.337613	DRB1_0101
	6	y	-3.31782	DRB1_0101
	7	s	-0.258146	DRB1_0101
	7	t	0.676701	DRB1_0101
	7	y	-1.17389	DRB1_0101
	8	s	-0.201053	DRB1_0101
	8	t	-0.0574872	DRB1_0101
	8	y	-1.4591	DRB1_0101
	9	s	-0.376303	DRB1_0101
	9	t	-0.271371	DRB1_0101
	9	y	-1.61738	DRB1_0101
	1	s	-2.51631	DRB1_0102
	1	t	-1.49974	DRB1_0102
	1	y	-0.890204	DRB1_0102
	2	s	-0.188792	DRB1_0102
	2	t	0.0898588	DRB1_0102
	2	y	0.696541	DRB1_0102
	3	s	0.170934	DRB1_0102
	3	t	0.283607	DRB1_0102
	3	y	0.953787	DRB1_0102
	4	s	-0.520388	DRB1_0102
	4	t	-0.0797739	DRB1_0102
	4	y	0.0500238	DRB1_0102
	5	s	0.262832	DRB1_0102
	5	t	0.0751683	DRB1_0102
	5	y	0.358146	DRB1_0102
	6	s	0.649117	DRB1_0102
	6	t	0.0902896	DRB1_0102
	6	y	-3.01215	DRB1_0102
	7	s	0.259313	DRB1_0102
	7	t	0.492091	DRB1_0102
	7	y	-0.116022	DRB1_0102
	8	s	-0.287818	DRB1_0102
	8	t	0.156564	DRB1_0102
	8	y	-0.442523	DRB1_0102
	9	s	-0.126136	DRB1_0102
	9	t	-0.380638	DRB1_0102
	9	y	-1.20479	DRB1_0102
	1	s	-2.65457	DRB1_0103
	1	t	-1.47594	DRB1_0103
	1	y	0.999075	DRB1_0103
	2	s	-0.00153983	DRB1_0103
	2	t	-0.000905687	DRB1_0103
	2	y	-0.102848	DRB1_0103
	3	s	0.485482	DRB1_0103
	3	t	0.00160355	DRB1_0103
	3	y	0.14901	DRB1_0103
	4	s	-0.121567	DRB1_0103
	4	t	0.100192	DRB1_0103
	4	y	-0.264358	DRB1_0103
	5	s	0.0736398	DRB1_0103
	5	t	0.468206	DRB1_0103
	5	y	-0.418349	DRB1_0103
	6	s	0.767025	DRB1_0103
	6	t	0.151467	DRB1_0103
	6	y	-2.98129	DRB1_0103
	7	s	-0.39021	DRB1_0103
	7	t	-0.0202562	DRB1_0103
	7	y	-1.47076	DRB1_0103
	8	s	-0.354418	DRB1_0103
	8	t	0.385766	DRB1_0103
	8	y	-1.05845	DRB1_0103
	9	s	-0.771426	DRB1_0103
	9	t	-0.458206	DRB1_0103
	9	y	-1.38123	DRB1_0103
	1	s	-1.18625	DRB1_0301
	1	t	-0.621216	DRB1_0301
	1	y	-0.947373	DRB1_0301
	2	s	0.0767798	DRB1_0301
	2	t	0.443123	DRB1_0301
	2	y	0.345111	DRB1_0301
	3	s	0.293967	DRB1_0301
	3	t	0.10697	DRB1_0301
	3	y	0.550737	DRB1_0301
	4	s	-0.387302	DRB1_0301
	4	t	-0.378645	DRB1_0301
	4	y	-1.90034	DRB1_0301
	5	s	0.461902	DRB1_0301
	5	t	0.378268	DRB1_0301
	5	y	-0.145197	DRB1_0301
	6	s	-0.00069892	DRB1_0301
	6	t	0.0722935	DRB1_0301
	6	y	-0.590049	DRB1_0301
	7	s	-0.00600504	DRB1_0301
	7	t	0.172075	DRB1_0301
	7	y	0.0114785	DRB1_0301
	8	s	0.346413	DRB1_0301
	8	t	-0.142122	DRB1_0301
	8	y	0.419226	DRB1_0301
	9	s	-0.166777	DRB1_0301
	9	t	-0.503528	DRB1_0301
	9	y	0.785203	DRB1_0301
	1	s	-4.29269	DRB1_0401
	1	t	-3.0366	DRB1_0401
	1	y	0.977974	DRB1_0401
	2	s	-0.301467	DRB1_0401
	2	t	-0.00922073	DRB1_0401
	2	y	-0.0431088	DRB1_0401
	3	s	-0.0672724	DRB1_0401
	3	t	0.264687	DRB1_0401
	3	y	0.0875517	DRB1_0401
	4	s	-0.282011	DRB1_0401
	4	t	0.0877242	DRB1_0401
	4	y	-1.44883	DRB1_0401
	5	s	0.00250771	DRB1_0401
	5	t	0.248767	DRB1_0401
	5	y	-1.15308	DRB1_0401
	6	s	0.82328	DRB1_0401
	6	t	0.929167	DRB1_0401
	6	y	-3.40101	DRB1_0401
	7	s	-0.0594142	DRB1_0401
	7	t	-0.196644	DRB1_0401
	7	y	-1.20357	DRB1_0401
	8	s	-0.382363	DRB1_0401
	8	t	-0.13436	DRB1_0401
	8	y	-0.316062	DRB1_0401
	9	s	0.565856	DRB1_0401
	9	t	-0.740266	DRB1_0401
	9	y	-1.66674	DRB1_0401
	1	s	-3.59403	DRB1_0404
	1	t	-1.98108	DRB1_0404
	1	y	-0.434021	DRB1_0404
	2	s	-0.518747	DRB1_0404
	2	t	-0.320569	DRB1_0404
	2	y	0.697455	DRB1_0404
	3	s	-0.0866208	DRB1_0404
	3	t	0.490416	DRB1_0404
	3	y	0.861498	DRB1_0404
	4	s	-0.696298	DRB1_0404
	4	t	-0.194629	DRB1_0404
	4	y	0.457457	DRB1_0404
	5	s	0.104314	DRB1_0404
	5	t	0.000299023	DRB1_0404
	5	y	-0.281624	DRB1_0404
	6	s	0.733387	DRB1_0404
	6	t	1.16018	DRB1_0404
	6	y	-3.2571	DRB1_0404
	7	s	0.167594	DRB1_0404
	7	t	-0.24006	DRB1_0404
	7	y	-0.0628565	DRB1_0404
	8	s	-0.0901383	DRB1_0404
	8	t	-0.429094	DRB1_0404
	8	y	-0.370848	DRB1_0404
	9	s	0.445171	DRB1_0404
	9	t	-1.01854	DRB1_0404
	9	y	-1.08273	DRB1_0404
	1	s	-3.57457	DRB1_0405
	1	t	-2.50187	DRB1_0405
	1	y	0.906117	DRB1_0405
	2	s	-0.530456	DRB1_0405
	2	t	-0.205996	DRB1_0405
	2	y	-0.056253	DRB1_0405
	3	s	0.0644096	DRB1_0405
	3	t	0.0549986	DRB1_0405
	3	y	0.0611312	DRB1_0405
	4	s	-0.497086	DRB1_0405
	4	t	0.0877581	DRB1_0405
	4	y	-0.607663	DRB1_0405
	5	s	0.295252	DRB1_0405
	5	t	0.302926	DRB1_0405
	5	y	-0.805602	DRB1_0405
	6	s	0.88057	DRB1_0405
	6	t	1.09149	DRB1_0405
	6	y	-2.89049	DRB1_0405
	7	s	0.183229	DRB1_0405
	7	t	0.0279017	DRB1_0405
	7	y	-1.11567	DRB1_0405
	8	s	-0.0305558	DRB1_0405
	8	t	-0.575512	DRB1_0405
	8	y	-0.488836	DRB1_0405
	9	s	-0.110632	DRB1_0405
	9	t	-1.73474	DRB1_0405
	9	y	-2.74789	DRB1_0405
	1	s	-4.15904	DRB1_0408
	1	t	-2.88131	DRB1_0408
	1	y	1.11047	DRB1_0408
	2	s	-0.600072	DRB1_0408
	2	t	-0.13792	DRB1_0408
	2	y	-0.259662	DRB1_0408
	3	s	-0.088217	DRB1_0408
	3	t	0.223876	DRB1_0408
	3	y	-0.183459	DRB1_0408
	4	s	-0.682848	DRB1_0408
	4	t	0.238694	DRB1_0408
	4	y	-0.838597	DRB1_0408
	5	s	0.0502626	DRB1_0408
	5	t	0.300439	DRB1_0408
	5	y	-1.31101	DRB1_0408
	6	s	0.914592	DRB1_0408
	6	t	0.893922	DRB1_0408
	6	y	-3.65496	DRB1_0408
	7	s	-0.0938774	DRB1_0408
	7	t	-0.162977	DRB1_0408
	7	y	-1.40313	DRB1_0408
	8	s	-0.0783624	DRB1_0408
	8	t	-0.258066	DRB1_0408
	8	y	-1.08252	DRB1_0408
	9	s	0.518022	DRB1_0408
	9	t	-0.908833	DRB1_0408
	9	y	-2.32678	DRB1_0408
	1	s	-2.78548	DRB1_0701
	1	t	-1.87633	DRB1_0701
	1	y	0.949892	DRB1_0701
	2	s	0.03597	DRB1_0701
	2	t	-0.322475	DRB1_0701
	2	y	-0.0873705	DRB1_0701
	3	s	0.329701	DRB1_0701
	3	t	0.0514747	DRB1_0701
	3	y	0.510531	DRB1_0701
	4	s	0.390573	DRB1_0701
	4	t	0.872268	DRB1_0701
	4	y	-0.722959	DRB1_0701
	5	s	0.00671992	DRB1_0701
	5	t	0.305631	DRB1_0701
	5	y	-0.684406	DRB1_0701
	6	s	0.883333	DRB1_0701
	6	t	0.29143	DRB1_0701
	6	y	-2.28866	DRB1_0701
	7	s	-0.558289	DRB1_0701
	7	t	-0.100634	DRB1_0701
	7	y	-0.948746	DRB1_0701
	8	s	-0.399825	DRB1_0701
	8	t	-0.187052	DRB1_0701
	8	y	-0.522697	DRB1_0701
	9	s	-1.94638	DRB1_0701
	9	t	-1.33804	DRB1_0701
	9	y	-1.73198	DRB1_0701
	1	s	-2.73892	DRB1_0801
	1	t	-1.62643	DRB1_0801
	1	y	0.993388	DRB1_0801
	2	s	-0.3283	DRB1_0801
	2	t	0.0816599	DRB1_0801
	2	y	-0.056562	DRB1_0801
	3	s	-0.100148	DRB1_0801
	3	t	0.03628	DRB1_0801
	3	y	0.389793	DRB1_0801
	4	s	-0.565349	DRB1_0801
	4	t	-0.0572383	DRB1_0801
	4	y	-1.00065	DRB1_0801
	5	s	0.649806	DRB1_0801
	5	t	0.519417	DRB1_0801
	5	y	-0.547402	DRB1_0801
	6	s	0.107986	DRB1_0801
	6	t	0.468785	DRB1_0801
	6	y	-2.10784	DRB1_0801
	7	s	0.38486	DRB1_0801
	7	t	0.401424	DRB1_0801
	7	y	-1.36389	DRB1_0801
	8	s	0.30109	DRB1_0801
	8	t	-0.199955	DRB1_0801
	8	y	-0.615989	DRB1_0801
	9	s	0.172442	DRB1_0801
	9	t	-0.678503	DRB1_0801
	9	y	-1.79885	DRB1_0801
	1	s	-3.27521	DRB1_1001
	1	t	-1.98644	DRB1_1001
	1	y	1.1747	DRB1_1001
	2	s	-0.144256	DRB1_1001
	2	t	0.109235	DRB1_1001
	2	y	-0.150646	DRB1_1001
	3	s	0.408538	DRB1_1001
	3	t	-0.00527034	DRB1_1001
	3	y	0.18391	DRB1_1001
	4	s	-0.721352	DRB1_1001
	4	t	-0.252619	DRB1_1001
	4	y	-2.3653	DRB1_1001
	5	s	0.454429	DRB1_1001
	5	t	0.392242	DRB1_1001
	5	y	-1.1109	DRB1_1001
	6	s	0.727238	DRB1_1001
	6	t	0.421854	DRB1_1001
	6	y	-3.3941	DRB1_1001
	7	s	-0.0307659	DRB1_1001
	7	t	0.341846	DRB1_1001
	7	y	-1.70453	DRB1_1001
	8	s	-0.524416	DRB1_1001
	8	t	-0.165031	DRB1_1001
	8	y	-1.12208	DRB1_1001
	9	s	0.169238	DRB1_1001
	9	t	-0.282717	DRB1_1001
	9	y	-1.90573	DRB1_1001
	1	s	-2.25	DRB1_1101
	1	t	-1.31704	DRB1_1101
	1	y	1.04878	DRB1_1101
	2	s	-0.194079	DRB1_1101
	2	t	0.440729	DRB1_1101
	2	y	-0.247628	DRB1_1101
	3	s	0.123433	DRB1_1101
	3	t	0.295338	DRB1_1101
	3	y	0.245399	DRB1_1101
	4	s	-0.361615	DRB1_1101
	4	t	-0.243893	DRB1_1101
	4	y	-0.863584	DRB1_1101
	5	s	0.46858	DRB1_1101
	5	t	0.421998	DRB1_1101
	5	y	-0.955652	DRB1_1101
	6	s	-1.16976	DRB1_1101
	6	t	-0.522071	DRB1_1101
	6	y	-3.2578	DRB1_1101
	7	s	-0.134816	DRB1_1101
	7	t	-0.0104907	DRB1_1101
	7	y	-1.40283	DRB1_1101
	8	s	0.419406	DRB1_1101
	8	t	-0.159501	DRB1_1101
	8	y	-0.700337	DRB1_1101
	9	s	0.99101	DRB1_1101
	9	t	0.452769	DRB1_1101
	9	y	-1.3072	DRB1_1101
	1	s	-1.84134	DRB1_1104
	1	t	-1.14323	DRB1_1104
	1	y	-0.305465	DRB1_1104
	2	s	-0.196435	DRB1_1104
	2	t	0.335636	DRB1_1104
	2	y	0.380875	DRB1_1104
	3	s	0.126207	DRB1_1104
	3	t	0.234692	DRB1_1104
	3	y	0.999149	DRB1_1104
	4	s	-0.578305	DRB1_1104
	4	t	0.157135	DRB1_1104
	4	y	0.153034	DRB1_1104
	5	s	0.234416	DRB1_1104
	5	t	-0.0139442	DRB1_1104
	5	y	-0.0161267	DRB1_1104
	6	s	-0.982652	DRB1_1104
	6	t	-0.261053	DRB1_1104
	6	y	-2.86151	DRB1_1104
	7	s	-0.0303734	DRB1_1104
	7	t	0.0480593	DRB1_1104
	7	y	-0.467736	DRB1_1104
	8	s	0.317664	DRB1_1104
	8	t	-0.216882	DRB1_1104
	8	y	0.0453759	DRB1_1104
	9	s	0.905997	DRB1_1104
	9	t	0.398175	DRB1_1104
	9	y	-0.419227	DRB1_1104
	1	s	-2.6502	DRB1_1201
	1	t	-1.36432	DRB1_1201
	1	y	-2.51303	DRB1_1201
	2	s	-0.188842	DRB1_1201
	2	t	0.192377	DRB1_1201
	2	y	0.588061	DRB1_1201
	3	s	0.43375	DRB1_1201
	3	t	0.370936	DRB1_1201
	3	y	0.893576	DRB1_1201
	4	s	-1.25499	DRB1_1201
	4	t	-0.339701	DRB1_1201
	4	y	0.540622	DRB1_1201
	5	s	0.410783	DRB1_1201
	5	t	0.213032	DRB1_1201
	5	y	-0.22918	DRB1_1201
	6	s	0.636413	DRB1_1201
	6	t	0.457207	DRB1_1201
	6	y	-1.32406	DRB1_1201
	7	s	0.151736	DRB1_1201
	7	t	0.0783896	DRB1_1201
	7	y	-0.455436	DRB1_1201
	8	s	0.0455016	DRB1_1201
	8	t	0.0478831	DRB1_1201
	8	y	-0.108003	DRB1_1201
	9	s	-0.363839	DRB1_1201
	9	t	-0.649828	DRB1_1201
	9	y	0.347313	DRB1_1201
	1	s	-1.62805	DRB1_1301
	1	t	-0.829607	DRB1_1301
	1	y	-0.743096	DRB1_1301
	2	s	-0.00591329	DRB1_1301
	2	t	0.60842	DRB1_1301
	2	y	0.0733493	DRB1_1301
	3	s	0.488461	DRB1_1301
	3	t	0.120123	DRB1_1301
	3	y	0.565202	DRB1_1301
	4	s	-0.254437	DRB1_1301
	4	t	-0.156248	DRB1_1301
	4	y	0.758253	DRB1_1301
	5	s	0.203159	DRB1_1301
	5	t	0.346276	DRB1_1301
	5	y	-0.305162	DRB1_1301
	6	s	-0.765792	DRB1_1301
	6	t	-0.714664	DRB1_1301
	6	y	-3.24858	DRB1_1301
	7	s	0.131221	DRB1_1301
	7	t	-0.131333	DRB1_1301
	7	y	-0.560523	DRB1_1301
	8	s	0.358068	DRB1_1301
	8	t	-0.0249457	DRB1_1301
	8	y	-0.0734921	DRB1_1301
	9	s	0.20818	DRB1_1301
	9	t	0.245392	DRB1_1301
	9	y	0.238094	DRB1_1301
	1	s	-2.64935	DRB1_1303
	1	t	-1.23027	DRB1_1303
	1	y	0.73639	DRB1_1303
	2	s	-0.0417574	DRB1_1303
	2	t	0.157968	DRB1_1303
	2	y	0.112648	DRB1_1303
	3	s	0.198361	DRB1_1303
	3	t	0.0536077	DRB1_1303
	3	y	0.733191	DRB1_1303
	4	s	0.09312	DRB1_1303
	4	t	0.604718	DRB1_1303
	4	y	-0.90919	DRB1_1303
	5	s	0.504432	DRB1_1303
	5	t	0.408458	DRB1_1303
	5	y	-1.01472	DRB1_1303
	6	s	-0.716146	DRB1_1303
	6	t	0.173392	DRB1_1303
	6	y	-3.73839	DRB1_1303
	7	s	0.270708	DRB1_1303
	7	t	0.0860229	DRB1_1303
	7	y	-1.28588	DRB1_1303
	8	s	0.269867	DRB1_1303
	8	t	-0.147772	DRB1_1303
	8	y	0.113677	DRB1_1303
	9	s	0.123787	DRB1_1303
	9	t	-0.907785	DRB1_1303
	9	y	-0.379495	DRB1_1303
	1	s	-2.7858	DRB1_1501
	1	t	-1.41354	DRB1_1501
	1	y	-1.32959	DRB1_1501
	2	s	-0.453072	DRB1_1501
	2	t	-0.30299	DRB1_1501
	2	y	0.0367367	DRB1_1501
	3	s	-0.0212081	DRB1_1501
	3	t	0.484983	DRB1_1501
	3	y	0.0632483	DRB1_1501
	4	s	-1.05147	DRB1_1501
	4	t	-0.437197	DRB1_1501
	4	y	1.45031	DRB1_1501
	5	s	0.31389	DRB1_1501
	5	t	0.335597	DRB1_1501
	5	y	-0.476811	DRB1_1501
	6	s	0.991673	DRB1_1501
	6	t	0.525925	DRB1_1501
	6	y	-1.85585	DRB1_1501
	7	s	0.0673368	DRB1_1501
	7	t	0.0800136	DRB1_1501
	7	y	-0.744623	DRB1_1501
	8	s	-0.116495	DRB1_1501
	8	t	0.0219626	DRB1_1501
	8	y	-1.25751	DRB1_1501
	9	s	-0.24595	DRB1_1501
	9	t	-0.337144	DRB1_1501
	9	y	-1.47398	DRB1_1501
	1	s	-4.48777	DRB1_1601
	1	t	-2.70651	DRB1_1601
	1	y	0.893024	DRB1_1601
	2	s	-0.306956	DRB1_1601
	2	t	-0.335916	DRB1_1601
	2	y	-0.075521	DRB1_1601
	3	s	0.159612	DRB1_1601
	3	t	0.137446	DRB1_1601
	3	y	0.0359873	DRB1_1601
	4	s	-0.460612	DRB1_1601
	4	t	0.275738	DRB1_1601
	4	y	-0.143028	DRB1_1601
	5	s	0.239187	DRB1_1601
	5	t	0.535366	DRB1_1601
	5	y	-1.22391	DRB1_1601
	6	s	0.999835	DRB1_1601
	6	t	0.410914	DRB1_1601
	6	y	-2.6934	DRB1_1601
	7	s	-0.0569775	DRB1_1601
	7	t	0.0437869	DRB1_1601
	7	y	-1.73849	DRB1_1601
	8	s	-0.391736	DRB1_1601
	8	t	0.320627	DRB1_1601
	8	y	-1.16102	DRB1_1601
	9	s	-0.331712	DRB1_1601
	9	t	-0.451819	DRB1_1601
	9	y	-2.21004	DRB1_1601
	1	s	-1.91175	DRB3_0101
	1	t	-0.836021	DRB3_0101
	1	y	0.295637	DRB3_0101
	2	s	-0.295803	DRB3_0101
	2	t	0.0610151	DRB3_0101
	2	y	0.616533	DRB3_0101
	3	s	0.550246	DRB3_0101
	3	t	0.392609	DRB3_0101
	3	y	0.311179	DRB3_0101
	4	s	-1.01199	DRB3_0101
	4	t	-0.648576	DRB3_0101
	4	y	-3.23026	DRB3_0101
	5	s	0.577614	DRB3_0101
	5	t	0.46504	DRB3_0101
	5	y	-0.764952	DRB3_0101
	6	s	0.497366	DRB3_0101
	6	t	0.533849	DRB3_0101
	6	y	-0.612131	DRB3_0101
	7	s	-0.0758668	DRB3_0101
	7	t	-0.048534	DRB3_0101
	7	y	-0.145225	DRB3_0101
	8	s	0.277365	DRB3_0101
	8	t	-0.0861997	DRB3_0101
	8	y	0.381174	DRB3_0101
	9	s	-0.354483	DRB3_0101
	9	t	-0.446035	DRB3_0101
	9	y	0.174164	DRB3_0101
	1	s	-1.3555	DRB3_0202
	1	t	-1.11542	DRB3_0202
	1	y	0.791756	DRB3_0202
	2	s	-0.249964	DRB3_0202
	2	t	0.0230525	DRB3_0202
	2	y	0.501685	DRB3_0202
	3	s	0.288546	DRB3_0202
	3	t	0.369416	DRB3_0202
	3	y	-0.141245	DRB3_0202
	4	s	-0.395066	DRB3_0202
	4	t	-0.270745	DRB3_0202
	4	y	-2.58419	DRB3_0202
	5	s	0.431429	DRB3_0202
	5	t	0.327038	DRB3_0202
	5	y	-0.471069	DRB3_0202
	6	s	0.608909	DRB3_0202
	6	t	0.1632	DRB3_0202
	6	y	-1.11006	DRB3_0202
	7	s	-0.129405	DRB3_0202
	7	t	0.335499	DRB3_0202
	7	y	-0.934977	DRB3_0202
	8	s	0.211102	DRB3_0202
	8	t	-0.0794825	DRB3_0202
	8	y	-0.217653	DRB3_0202
	9	s	-0.184799	DRB3_0202
	9	t	-0.145815	DRB3_0202
	9	y	-0.783297	DRB3_0202
	1	s	-1.54987	DRB4_0101
	1	t	-0.742079	DRB4_0101
	1	y	-1.6416	DRB4_0101
	2	s	-0.0331824	DRB4_0101
	2	t	0.272895	DRB4_0101
	2	y	0.454839	DRB4_0101
	3	s	0.0102348	DRB4_0101
	3	t	0.311485	DRB4_0101
	3	y	1.04636	DRB4_0101
	4	s	-0.356736	DRB4_0101
	4	t	0.123562	DRB4_0101
	4	y	-0.0857827	DRB4_0101
	5	s	-0.0600414	DRB4_0101
	5	t	0.00603662	DRB4_0101
	5	y	-0.366387	DRB4_0101
	6	s	0.0899777	DRB4_0101
	6	t	0.432354	DRB4_0101
	6	y	-0.531905	DRB4_0101
	7	s	0.21521	DRB4_0101
	7	t	-0.643777	DRB4_0101
	7	y	0.326664	DRB4_0101
	8	s	-0.0150676	DRB4_0101
	8	t	-0.110345	DRB4_0101
	8	y	-0.0662417	DRB4_0101
	9	s	0.723029	DRB4_0101
	9	t	-0.247424	DRB4_0101
	9	y	-0.869601	DRB4_0101
	1	s	-1.54774	DRB4_0103
	1	t	-0.839789	DRB4_0103
	1	y	-1.47283	DRB4_0103
	2	s	-0.0440657	DRB4_0103
	2	t	0.186225	DRB4_0103
	2	y	0.105959	DRB4_0103
	3	s	0.0582162	DRB4_0103
	3	t	-0.021736	DRB4_0103
	3	y	0.87326	DRB4_0103
	4	s	-0.308184	DRB4_0103
	4	t	0.33311	DRB4_0103
	4	y	0.30371	DRB4_0103
	5	s	-0.265471	DRB4_0103
	5	t	0.100833	DRB4_0103
	5	y	-0.18809	DRB4_0103
	6	s	0.0989002	DRB4_0103
	6	t	0.641963	DRB4_0103
	6	y	-0.62784	DRB4_0103
	7	s	0.146649	DRB4_0103
	7	t	-0.501675	DRB4_0103
	7	y	0.307271	DRB4_0103
	8	s	0.184739	DRB4_0103
	8	t	-0.0429647	DRB4_0103
	8	y	-0.239344	DRB4_0103
	9	s	0.719502	DRB4_0103
	9	t	-0.479912	DRB4_0103
	9	y	-0.840167	DRB4_0103
	1	s	-2.47841	DRB5_0101
	1	t	-1.25474	DRB5_0101
	1	y	0.841107	DRB5_0101
	2	s	-0.00283566	DRB5_0101
	2	t	-0.13806	DRB5_0101
	2	y	-0.155697	DRB5_0101
	3	s	0.293062	DRB5_0101
	3	t	0.222853	DRB5_0101
	3	y	-0.0143948	DRB5_0101
	4	s	-0.0455203	DRB5_0101
	4	t	0.0282986	DRB5_0101
	4	y	-0.278449	DRB5_0101
	5	s	0.493742	DRB5_0101
	5	t	0.598059	DRB5_0101
	5	y	-0.190355	DRB5_0101
	6	s	0.890028	DRB5_0101
	6	t	0.546892	DRB5_0101
	6	y	-2.15612	DRB5_0101
	7	s	-0.0848327	DRB5_0101
	7	t	0.418931	DRB5_0101
	7	y	-1.13058	DRB5_0101
	8	s	-0.490994	DRB5_0101
	8	t	-0.184218	DRB5_0101
	8	y	-0.857396	DRB5_0101
	9	s	-1.99603	DRB5_0101
	9	t	-1.59171	DRB5_0101
	9	y	-2.51885	DRB5_0101
	1	s	-2.94112	DRB5_0202
	1	t	-1.73771	DRB5_0202
	1	y	-1.84267	DRB5_0202
	2	s	-0.44993	DRB5_0202
	2	t	0.209717	DRB5_0202
	2	y	0.346793	DRB5_0202
	3	s	-0.0389664	DRB5_0202
	3	t	0.221242	DRB5_0202
	3	y	0.187851	DRB5_0202
	4	s	-0.50662	DRB5_0202
	4	t	0.0418092	DRB5_0202
	4	y	1.32046	DRB5_0202
	5	s	0.431228	DRB5_0202
	5	t	0.490814	DRB5_0202
	5	y	-0.302547	DRB5_0202
	6	s	0.989952	DRB5_0202
	6	t	0.298547	DRB5_0202
	6	y	-2.37753	DRB5_0202
	7	s	0.209915	DRB5_0202
	7	t	0.0684182	DRB5_0202
	7	y	-1.19356	DRB5_0202
	8	s	-0.149162	DRB5_0202
	8	t	0.00495562	DRB5_0202
	8	y	-0.669392	DRB5_0202
	9	s	-1.12143	DRB5_0202
	9	t	-1.172	DRB5_0202
	9	y	-1.10255	DRB5_0202
	1	s	-1.16332	HLA-DPA10103-DPB10201
	1	t	-0.583422	HLA-DPA10103-DPB10201
	1	y	-0.151614	HLA-DPA10103-DPB10201
	2	s	0.0947991	HLA-DPA10103-DPB10201
	2	t	-0.000184323	HLA-DPA10103-DPB10201
	2	y	-0.276927	HLA-DPA10103-DPB10201
	3	s	0.539973	HLA-DPA10103-DPB10201
	3	t	0.0790556	HLA-DPA10103-DPB10201
	3	y	0.194858	HLA-DPA10103-DPB10201
	4	s	0.25709	HLA-DPA10103-DPB10201
	4	t	0.0530078	HLA-DPA10103-DPB10201
	4	y	-0.446371	HLA-DPA10103-DPB10201
	5	s	0.20566	HLA-DPA10103-DPB10201
	5	t	0.309813	HLA-DPA10103-DPB10201
	5	y	0.668322	HLA-DPA10103-DPB10201
	6	s	-1.06958	HLA-DPA10103-DPB10201
	6	t	-1.09394	HLA-DPA10103-DPB10201
	6	y	0.863499	HLA-DPA10103-DPB10201
	7	s	0.0833728	HLA-DPA10103-DPB10201
	7	t	0.126035	HLA-DPA10103-DPB10201
	7	y	-1.29265	HLA-DPA10103-DPB10201
	8	s	-0.0694013	HLA-DPA10103-DPB10201
	8	t	0.346712	HLA-DPA10103-DPB10201
	8	y	-0.678544	HLA-DPA10103-DPB10201
	9	s	-0.017104	HLA-DPA10103-DPB10201
	9	t	0.0798565	HLA-DPA10103-DPB10201
	9	y	-1.57017	HLA-DPA10103-DPB10201
	1	s	-1.18527	HLA-DPA10103-DPB10301
	1	t	-1.3983	HLA-DPA10103-DPB10301
	1	y	-1.92113	HLA-DPA10103-DPB10301
	2	s	-0.284978	HLA-DPA10103-DPB10301
	2	t	-0.0865622	HLA-DPA10103-DPB10301
	2	y	0.513482	HLA-DPA10103-DPB10301
	3	s	0.407158	HLA-DPA10103-DPB10301
	3	t	0.0193762	HLA-DPA10103-DPB10301
	3	y	0.755421	HLA-DPA10103-DPB10301
	4	s	1.00456	HLA-DPA10103-DPB10301
	4	t	0.995252	HLA-DPA10103-DPB10301
	4	y	-0.420781	HLA-DPA10103-DPB10301
	5	s	-0.345502	HLA-DPA10103-DPB10301
	5	t	0.384655	HLA-DPA10103-DPB10301
	5	y	-0.0409641	HLA-DPA10103-DPB10301
	6	s	-0.604988	HLA-DPA10103-DPB10301
	6	t	-0.444808	HLA-DPA10103-DPB10301
	6	y	-0.608853	HLA-DPA10103-DPB10301
	7	s	-0.182218	HLA-DPA10103-DPB10301
	7	t	-0.504314	HLA-DPA10103-DPB10301
	7	y	-0.149422	HLA-DPA10103-DPB10301
	8	s	-0.158527	HLA-DPA10103-DPB10301
	8	t	0.00978757	HLA-DPA10103-DPB10301
	8	y	-0.216536	HLA-DPA10103-DPB10301
	9	s	0.126675	HLA-DPA10103-DPB10301
	9	t	-0.0448824	HLA-DPA10103-DPB10301
	9	y	-0.905246	HLA-DPA10103-DPB10301
	1	s	-1.05683	HLA-DPA10103-DPB10401
	1	t	-0.663307	HLA-DPA10103-DPB10401
	1	y	-0.434383	HLA-DPA10103-DPB10401
	2	s	-0.0189319	HLA-DPA10103-DPB10401
	2	t	-0.650508	HLA-DPA10103-DPB10401
	2	y	-0.149175	HLA-DPA10103-DPB10401
	3	s	0.533448	HLA-DPA10103-DPB10401
	3	t	-0.244965	HLA-DPA10103-DPB10401
	3	y	0.255937	HLA-DPA10103-DPB10401
	4	s	0.444219	HLA-DPA10103-DPB10401
	4	t	0.714311	HLA-DPA10103-DPB10401
	4	y	-1.04934	HLA-DPA10103-DPB10401
	5	s	-0.0697675	HLA-DPA10103-DPB10401
	5	t	0.437112	HLA-DPA10103-DPB10401
	5	y	0.350067	HLA-DPA10103-DPB10401
	6	s	-1.52	HLA-DPA10103-DPB10401
	6	t	-1.01849	HLA-DPA10103-DPB10401
	6	y	0.910834	HLA-DPA10103-DPB10401
	7	s	0.201787	HLA-DPA10103-DPB10401
	7	t	0.302192	HLA-DPA10103-DPB10401
	7	y	-0.393119	HLA-DPA10103-DPB10401
	8	s	-0.0219101	HLA-DPA10103-DPB10401
	8	t	0.494445	HLA-DPA10103-DPB10401
	8	y	-0.914543	HLA-DPA10103-DPB10401
	9	s	-0.0795884	HLA-DPA10103-DPB10401
	9	t	-0.565935	HLA-DPA10103-DPB10401
	9	y	-1.77697	HLA-DPA10103-DPB10401
	1	s	-1.00801	HLA-DPA10103-DPB10402
	1	t	-0.603115	HLA-DPA10103-DPB10402
	1	y	-0.457108	HLA-DPA10103-DPB10402
	2	s	0.116105	HLA-DPA10103-DPB10402
	2	t	-0.38817	HLA-DPA10103-DPB10402
	2	y	-0.321085	HLA-DPA10103-DPB10402
	3	s	0.594831	HLA-DPA10103-DPB10402
	3	t	0.0888547	HLA-DPA10103-DPB10402
	3	y	0.396558	HLA-DPA10103-DPB10402
	4	s	0.476043	HLA-DPA10103-DPB10402
	4	t	0.726685	HLA-DPA10103-DPB10402
	4	y	-0.847749	HLA-DPA10103-DPB10402
	5	s	-0.235123	HLA-DPA10103-DPB10402
	5	t	0.00770777	HLA-DPA10103-DPB10402
	5	y	0.552181	HLA-DPA10103-DPB10402
	6	s	-1.52198	HLA-DPA10103-DPB10402
	6	t	-1.0737	HLA-DPA10103-DPB10402
	6	y	0.65019	HLA-DPA10103-DPB10402
	7	s	-0.0538027	HLA-DPA10103-DPB10402
	7	t	0.120243	HLA-DPA10103-DPB10402
	7	y	-0.389899	HLA-DPA10103-DPB10402
	8	s	-0.190146	HLA-DPA10103-DPB10402
	8	t	0.276153	HLA-DPA10103-DPB10402
	8	y	-0.63935	HLA-DPA10103-DPB10402
	9	s	0.149593	HLA-DPA10103-DPB10402
	9	t	-0.00327286	HLA-DPA10103-DPB10402
	9	y	-1.45041	HLA-DPA10103-DPB10402
	1	s	-1.72518	HLA-DPA10103-DPB10601
	1	t	-1.42991	HLA-DPA10103-DPB10601
	1	y	-2.2369	HLA-DPA10103-DPB10601
	2	s	-0.324125	HLA-DPA10103-DPB10601
	2	t	-0.042852	HLA-DPA10103-DPB10601
	2	y	-0.116115	HLA-DPA10103-DPB10601
	3	s	0.196811	HLA-DPA10103-DPB10601
	3	t	-0.00948661	HLA-DPA10103-DPB10601
	3	y	0.776764	HLA-DPA10103-DPB10601
	4	s	0.75495	HLA-DPA10103-DPB10601
	4	t	0.836994	HLA-DPA10103-DPB10601
	4	y	0.111678	HLA-DPA10103-DPB10601
	5	s	-0.160778	HLA-DPA10103-DPB10601
	5	t	0.27555	HLA-DPA10103-DPB10601
	5	y	0.37327	HLA-DPA10103-DPB10601
	6	s	-0.297174	HLA-DPA10103-DPB10601
	6	t	-0.162728	HLA-DPA10103-DPB10601
	6	y	-0.313807	HLA-DPA10103-DPB10601
	7	s	0.0531565	HLA-DPA10103-DPB10601
	7	t	-0.384349	HLA-DPA10103-DPB10601
	7	y	-0.402024	HLA-DPA10103-DPB10601
	8	s	0.0258984	HLA-DPA10103-DPB10601
	8	t	0.310925	HLA-DPA10103-DPB10601
	8	y	-0.324569	HLA-DPA10103-DPB10601
	9	s	0.301876	HLA-DPA10103-DPB10601
	9	t	-0.100337	HLA-DPA10103-DPB10601
	9	y	-0.443769	HLA-DPA10103-DPB10601
	1	s	-2.60922	HLA-DPA10201-DPB10101
	1	t	-1.70156	HLA-DPA10201-DPB10101
	1	y	-2.74314	HLA-DPA10201-DPB10101
	2	s	-0.424552	HLA-DPA10201-DPB10101
	2	t	-0.230724	HLA-DPA10201-DPB10101
	2	y	0.126982	HLA-DPA10201-DPB10101
	3	s	0.352036	HLA-DPA10201-DPB10101
	3	t	0.112502	HLA-DPA10201-DPB10101
	3	y	0.564647	HLA-DPA10201-DPB10101
	4	s	0.719685	HLA-DPA10201-DPB10101
	4	t	0.710697	HLA-DPA10201-DPB10101
	4	y	-0.18371	HLA-DPA10201-DPB10101
	5	s	0.104213	HLA-DPA10201-DPB10101
	5	t	0.488305	HLA-DPA10201-DPB10101
	5	y	0.336297	HLA-DPA10201-DPB10101
	6	s	-0.178134	HLA-DPA10201-DPB10101
	6	t	-0.148347	HLA-DPA10201-DPB10101
	6	y	0.46581	HLA-DPA10201-DPB10101
	7	s	0.273001	HLA-DPA10201-DPB10101
	7	t	0.0597523	HLA-DPA10201-DPB10101
	7	y	-0.309721	HLA-DPA10201-DPB10101
	8	s	0.0857001	HLA-DPA10201-DPB10101
	8	t	0.269664	HLA-DPA10201-DPB10101
	8	y	-0.432436	HLA-DPA10201-DPB10101
	9	s	-0.537905	HLA-DPA10201-DPB10101
	9	t	-1.29451	HLA-DPA10201-DPB10101
	9	y	-1.3895	HLA-DPA10201-DPB10101
	1	s	-3.83323	HLA-DPA10201-DPB10901
	1	t	-2.16282	HLA-DPA10201-DPB10901
	1	y	-4.95223	HLA-DPA10201-DPB10901
	2	s	-0.464968	HLA-DPA10201-DPB10901
	2	t	-0.234016	HLA-DPA10201-DPB10901
	2	y	0.497289	HLA-DPA10201-DPB10901
	3	s	0.458446	HLA-DPA10201-DPB10901
	3	t	0.46402	HLA-DPA10201-DPB10901
	3	y	0.648742	HLA-DPA10201-DPB10901
	4	s	0.36291	HLA-DPA10201-DPB10901
	4	t	0.502297	HLA-DPA10201-DPB10901
	4	y	0.229491	HLA-DPA10201-DPB10901
	5	s	0.377873	HLA-DPA10201-DPB10901
	5	t	0.228513	HLA-DPA10201-DPB10901
	5	y	0.314061	HLA-DPA10201-DPB10901
	6	s	0.296201	HLA-DPA10201-DPB10901
	6	t	0.257931	HLA-DPA10201-DPB10901
	6	y	-0.541299	HLA-DPA10201-DPB10901
	7	s	-0.316854	HLA-DPA10201-DPB10901
	7	t	-0.132517	HLA-DPA10201-DPB10901
	7	y	-0.263475	HLA-DPA10201-DPB10901
	8	s	0.214466	HLA-DPA10201-DPB10901
	8	t	0.416202	HLA-DPA10201-DPB10901
	8	y	-0.0260146	HLA-DPA10201-DPB10901
	9	s	-0.671785	HLA-DPA10201-DPB10901
	9	t	-0.556439	HLA-DPA10201-DPB10901
	9	y	-1.12917	HLA-DPA10201-DPB10901
	1	s	-4.00258	HLA-DPA10201-DPB11001
	1	t	-2.02682	HLA-DPA10201-DPB11001
	1	y	-4.85536	HLA-DPA10201-DPB11001
	2	s	-0.411482	HLA-DPA10201-DPB11001
	2	t	-0.195057	HLA-DPA10201-DPB11001
	2	y	0.532859	HLA-DPA10201-DPB11001
	3	s	0.513495	HLA-DPA10201-DPB11001
	3	t	0.376895	HLA-DPA10201-DPB11001
	3	y	0.478044	HLA-DPA10201-DPB11001
	4	s	0.491666	HLA-DPA10201-DPB11001
	4	t	0.483154	HLA-DPA10201-DPB11001
	4	y	0.107518	HLA-DPA10201-DPB11001
	5	s	0.332706	HLA-DPA10201-DPB11001
	5	t	0.478349	HLA-DPA10201-DPB11001
	5	y	0.906335	HLA-DPA10201-DPB11001
	6	s	0.221822	HLA-DPA10201-DPB11001
	6	t	0.442846	HLA-DPA10201-DPB11001
	6	y	-0.400163	HLA-DPA10201-DPB11001
	7	s	-0.375901	HLA-DPA10201-DPB11001
	7	t	-0.399573	HLA-DPA10201-DPB11001
	7	y	-0.129161	HLA-DPA10201-DPB11001
	8	s	0.193299	HLA-DPA10201-DPB11001
	8	t	0.205598	HLA-DPA10201-DPB11001
	8	y	-0.117556	HLA-DPA10201-DPB11001
	9	s	-0.660973	HLA-DPA10201-DPB11001
	9	t	-0.652706	HLA-DPA10201-DPB11001
	9	y	-1.38457	HLA-DPA10201-DPB11001
	1	s	-2.63558	HLA-DPA10201-DPB11101
	1	t	-1.69094	HLA-DPA10201-DPB11101
	1	y	-3.43692	HLA-DPA10201-DPB11101
	2	s	-0.344094	HLA-DPA10201-DPB11101
	2	t	-0.105513	HLA-DPA10201-DPB11101
	2	y	0.50168	HLA-DPA10201-DPB11101
	3	s	0.245751	HLA-DPA10201-DPB11101
	3	t	0.170682	HLA-DPA10201-DPB11101
	3	y	0.698123	HLA-DPA10201-DPB11101
	4	s	0.361138	HLA-DPA10201-DPB11101
	4	t	0.388353	HLA-DPA10201-DPB11101
	4	y	0.133829	HLA-DPA10201-DPB11101
	5	s	0.284836	HLA-DPA10201-DPB11101
	5	t	0.48275	HLA-DPA10201-DPB11101
	5	y	-0.251053	HLA-DPA10201-DPB11101
	6	s	0.472271	HLA-DPA10201-DPB11101
	6	t	0.369643	HLA-DPA10201-DPB11101
	6	y	-0.173885	HLA-DPA10201-DPB11101
	7	s	0.104823	HLA-DPA10201-DPB11101
	7	t	0.150115	HLA-DPA10201-DPB11101
	7	y	-0.173885	HLA-DPA10201-DPB11101
	8	s	0.113176	HLA-DPA10201-DPB11101
	8	t	-0.0765742	HLA-DPA10201-DPB11101
	8	y	0.244905	HLA-DPA10201-DPB11101
	9	s	-0.508205	HLA-DPA10201-DPB11101
	9	t	-0.952529	HLA-DPA10201-DPB11101
	9	y	-2.14741	HLA-DPA10201-DPB11101
	1	s	-3.24771	HLA-DPA10201-DPB11301
	1	t	-2.72198	HLA-DPA10201-DPB11301
	1	y	-4.33104	HLA-DPA10201-DPB11301
	2	s	-0.550307	HLA-DPA10201-DPB11301
	2	t	-0.0328001	HLA-DPA10201-DPB11301
	2	y	0.415936	HLA-DPA10201-DPB11301
	3	s	0.252221	HLA-DPA10201-DPB11301
	3	t	0.263043	HLA-DPA10201-DPB11301
	3	y	0.571774	HLA-DPA10201-DPB11301
	4	s	0.317367	HLA-DPA10201-DPB11301
	4	t	0.571271	HLA-DPA10201-DPB11301
	4	y	0.0699666	HLA-DPA10201-DPB11301
	5	s	0.325442	HLA-DPA10201-DPB11301
	5	t	0.397637	HLA-DPA10201-DPB11301
	5	y	0.217606	HLA-DPA10201-DPB11301
	6	s	0.386628	HLA-DPA10201-DPB11301
	6	t	0.323344	HLA-DPA10201-DPB11301
	6	y	-0.0811239	HLA-DPA10201-DPB11301
	7	s	0.0398105	HLA-DPA10201-DPB11301
	7	t	-0.182296	HLA-DPA10201-DPB11301
	7	y	0.0907116	HLA-DPA10201-DPB11301
	8	s	0.175423	HLA-DPA10201-DPB11301
	8	t	0.264927	HLA-DPA10201-DPB11301
	8	y	-0.0410809	HLA-DPA10201-DPB11301
	9	s	-0.408543	HLA-DPA10201-DPB11301
	9	t	-1.19305	HLA-DPA10201-DPB11301
	9	y	-0.925604	HLA-DPA10201-DPB11301
	1	s	-3.6197	HLA-DPA10201-DPB11401
	1	t	-2.73466	HLA-DPA10201-DPB11401
	1	y	-4.56403	HLA-DPA10201-DPB11401
	2	s	-0.371122	HLA-DPA10201-DPB11401
	2	t	-0.268097	HLA-DPA10201-DPB11401
	2	y	0.611026	HLA-DPA10201-DPB11401
	3	s	0.476173	HLA-DPA10201-DPB11401
	3	t	0.305977	HLA-DPA10201-DPB11401
	3	y	0.945749	HLA-DPA10201-DPB11401
	4	s	0.604968	HLA-DPA10201-DPB11401
	4	t	0.624339	HLA-DPA10201-DPB11401
	4	y	-1.15416	HLA-DPA10201-DPB11401
	5	s	0.354792	HLA-DPA10201-DPB11401
	5	t	0.443978	HLA-DPA10201-DPB11401
	5	y	-0.156327	HLA-DPA10201-DPB11401
	6	s	-0.207632	HLA-DPA10201-DPB11401
	6	t	0.0594655	HLA-DPA10201-DPB11401
	6	y	-0.474909	HLA-DPA10201-DPB11401
	7	s	-0.105271	HLA-DPA10201-DPB11401
	7	t	-0.11337	HLA-DPA10201-DPB11401
	7	y	-0.262546	HLA-DPA10201-DPB11401
	8	s	0.122377	HLA-DPA10201-DPB11401
	8	t	0.259435	HLA-DPA10201-DPB11401
	8	y	0.113321	HLA-DPA10201-DPB11401
	9	s	-0.286862	HLA-DPA10201-DPB11401
	9	t	0.00673335	HLA-DPA10201-DPB11401
	9	y	-1.83866	HLA-DPA10201-DPB11401
	1	s	-3.07625	HLA-DPA10201-DPB11701
	1	t	-1.79506	HLA-DPA10201-DPB11701
	1	y	-4.58981	HLA-DPA10201-DPB11701
	2	s	-0.417903	HLA-DPA10201-DPB11701
	2	t	-0.240108	HLA-DPA10201-DPB11701
	2	y	0.531441	HLA-DPA10201-DPB11701
	3	s	0.575153	HLA-DPA10201-DPB11701
	3	t	0.512179	HLA-DPA10201-DPB11701
	3	y	0.799208	HLA-DPA10201-DPB11701
	4	s	0.450292	HLA-DPA10201-DPB11701
	4	t	0.411812	HLA-DPA10201-DPB11701
	4	y	-0.0290982	HLA-DPA10201-DPB11701
	5	s	0.232705	HLA-DPA10201-DPB11701
	5	t	0.347264	HLA-DPA10201-DPB11701
	5	y	0.546116	HLA-DPA10201-DPB11701
	6	s	0.145491	HLA-DPA10201-DPB11701
	6	t	0.323417	HLA-DPA10201-DPB11701
	6	y	-0.420457	HLA-DPA10201-DPB11701
	7	s	-0.36138	HLA-DPA10201-DPB11701
	7	t	-0.282304	HLA-DPA10201-DPB11701
	7	y	-0.308811	HLA-DPA10201-DPB11701
	8	s	0.138293	HLA-DPA10201-DPB11701
	8	t	0.257126	HLA-DPA10201-DPB11701
	8	y	0.0854302	HLA-DPA10201-DPB11701
	9	s	-0.478506	HLA-DPA10201-DPB11701
	9	t	-0.482205	HLA-DPA10201-DPB11701
	9	y	-1.35103	HLA-DPA10201-DPB11701
	1	s	-3.95461	HLA-DPA10202-DPB10501
	1	t	-2.75711	HLA-DPA10202-DPB10501
	1	y	-4.50304	HLA-DPA10202-DPB10501
	2	s	-0.699722	HLA-DPA10202-DPB10501
	2	t	-0.411136	HLA-DPA10202-DPB10501
	2	y	-0.0294879	HLA-DPA10202-DPB10501
	3	s	0.367304	HLA-DPA10202-DPB10501
	3	t	0.310795	HLA-DPA10202-DPB10501
	3	y	0.217669	HLA-DPA10202-DPB10501
	4	s	0.737709	HLA-DPA10202-DPB10501
	4	t	0.486783	HLA-DPA10202-DPB10501
	4	y	-0.333741	HLA-DPA10202-DPB10501
	5	s	0.189188	HLA-DPA10202-DPB10501
	5	t	0.509902	HLA-DPA10202-DPB10501
	5	y	0.598776	HLA-DPA10202-DPB10501
	6	s	-1.75595	HLA-DPA10202-DPB10501
	6	t	-0.507044	HLA-DPA10202-DPB10501
	6	y	0.758318	HLA-DPA10202-DPB10501
	7	s	0.274077	HLA-DPA10202-DPB10501
	7	t	0.396681	HLA-DPA10202-DPB10501
	7	y	-0.377648	HLA-DPA10202-DPB10501
	8	s	0.234053	HLA-DPA10202-DPB10501
	8	t	0.39693	HLA-DPA10202-DPB10501
	8	y	-0.456313	HLA-DPA10202-DPB10501
	9	s	0.235839	HLA-DPA10202-DPB10501
	9	t	-0.168848	HLA-DPA10202-DPB10501
	9	y	-0.847519	HLA-DPA10202-DPB10501
	1	s	0.171084	HLA-DQA10101-DQB10501
	1	t	0.552572	HLA-DQA10101-DQB10501
	1	y	-1.00368	HLA-DQA10101-DQB10501
	2	s	-0.0612645	HLA-DQA10101-DQB10501
	2	t	0.2097	HLA-DQA10101-DQB10501
	2	y	-0.497323	HLA-DQA10101-DQB10501
	3	s	0.416277	HLA-DQA10101-DQB10501
	3	t	0.242235	HLA-DQA10101-DQB10501
	3	y	0.45423	HLA-DQA10101-DQB10501
	4	s	-1.13595	HLA-DQA10101-DQB10501
	4	t	-0.851825	HLA-DQA10101-DQB10501
	4	y	0.809348	HLA-DQA10101-DQB10501
	5	s	0.170317	HLA-DQA10101-DQB10501
	5	t	0.128118	HLA-DQA10101-DQB10501
	5	y	0.184628	HLA-DQA10101-DQB10501
	6	s	-0.770939	HLA-DQA10101-DQB10501
	6	t	-0.250794	HLA-DQA10101-DQB10501
	6	y	-1.33241	HLA-DQA10101-DQB10501
	7	s	-0.0124793	HLA-DQA10101-DQB10501
	7	t	-0.323093	HLA-DQA10101-DQB10501
	7	y	-0.389567	HLA-DQA10101-DQB10501
	8	s	0.439605	HLA-DQA10101-DQB10501
	8	t	0.00672332	HLA-DQA10101-DQB10501
	8	y	-0.669037	HLA-DQA10101-DQB10501
	9	s	0.230614	HLA-DQA10101-DQB10501
	9	t	0.0696025	HLA-DQA10101-DQB10501
	9	y	-0.615252	HLA-DQA10101-DQB10501
	1	s	0.0899925	HLA-DQA10102-DQB10502
	1	t	0.109781	HLA-DQA10102-DQB10502
	1	y	-0.863331	HLA-DQA10102-DQB10502
	2	s	-0.231835	HLA-DQA10102-DQB10502
	2	t	0.243501	HLA-DQA10102-DQB10502
	2	y	-0.314006	HLA-DQA10102-DQB10502
	3	s	0.482971	HLA-DQA10102-DQB10502
	3	t	0.0660647	HLA-DQA10102-DQB10502
	3	y	0.0649079	HLA-DQA10102-DQB10502
	4	s	-0.762694	HLA-DQA10102-DQB10502
	4	t	-0.152953	HLA-DQA10102-DQB10502
	4	y	0.990937	HLA-DQA10102-DQB10502
	5	s	0.152484	HLA-DQA10102-DQB10502
	5	t	0.291577	HLA-DQA10102-DQB10502
	5	y	0.143617	HLA-DQA10102-DQB10502
	6	s	-0.780112	HLA-DQA10102-DQB10502
	6	t	-0.180824	HLA-DQA10102-DQB10502
	6	y	-2.13591	HLA-DQA10102-DQB10502
	7	s	0.281033	HLA-DQA10102-DQB10502
	7	t	-0.27971	HLA-DQA10102-DQB10502
	7	y	-0.616799	HLA-DQA10102-DQB10502
	8	s	0.368131	HLA-DQA10102-DQB10502
	8	t	0.178907	HLA-DQA10102-DQB10502
	8	y	-0.184508	HLA-DQA10102-DQB10502
	9	s	-0.0980142	HLA-DQA10102-DQB10502
	9	t	-0.521211	HLA-DQA10102-DQB10502
	9	y	-1.16727	HLA-DQA10102-DQB10502
	1	s	0.759956	HLA-DQA10102-DQB10602
	1	t	-0.115231	HLA-DQA10102-DQB10602
	1	y	0.338572	HLA-DQA10102-DQB10602
	2	s	0.167273	HLA-DQA10102-DQB10602
	2	t	0.39058	HLA-DQA10102-DQB10602
	2	y	0.958092	HLA-DQA10102-DQB10602
	3	s	-0.20282	HLA-DQA10102-DQB10602
	3	t	0.174293	HLA-DQA10102-DQB10602
	3	y	0.363747	HLA-DQA10102-DQB10602
	4	s	0.0360049	HLA-DQA10102-DQB10602
	4	t	0.414829	HLA-DQA10102-DQB10602
	4	y	-1.75084	HLA-DQA10102-DQB10602
	5	s	-0.529769	HLA-DQA10102-DQB10602
	5	t	-0.162379	HLA-DQA10102-DQB10602
	5	y	0.199236	HLA-DQA10102-DQB10602
	6	s	-1.26015	HLA-DQA10102-DQB10602
	6	t	-0.151011	HLA-DQA10102-DQB10602
	6	y	-0.754222	HLA-DQA10102-DQB10602
	7	s	-0.728022	HLA-DQA10102-DQB10602
	7	t	0.0328237	HLA-DQA10102-DQB10602
	7	y	-0.408447	HLA-DQA10102-DQB10602
	8	s	-0.0100174	HLA-DQA10102-DQB10602
	8	t	-0.330548	HLA-DQA10102-DQB10602
	8	y	0.677283	HLA-DQA10102-DQB10602
	9	s	-0.0288867	HLA-DQA10102-DQB10602
	9	t	-0.651644	HLA-DQA10102-DQB10602
	9	y	-1.82348	HLA-DQA10102-DQB10602
	1	s	0.020974	HLA-DQA10102-DQB10604
	1	t	0.0203671	HLA-DQA10102-DQB10604
	1	y	0.260268	HLA-DQA10102-DQB10604
	2	s	0.0481322	HLA-DQA10102-DQB10604
	2	t	0.138678	HLA-DQA10102-DQB10604
	2	y	0.238872	HLA-DQA10102-DQB10604
	3	s	0.356218	HLA-DQA10102-DQB10604
	3	t	0.126035	HLA-DQA10102-DQB10604
	3	y	0.0901868	HLA-DQA10102-DQB10604
	4	s	0.472414	HLA-DQA10102-DQB10604
	4	t	0.643914	HLA-DQA10102-DQB10604
	4	y	-0.298876	HLA-DQA10102-DQB10604
	5	s	0.407874	HLA-DQA10102-DQB10604
	5	t	0.405828	HLA-DQA10102-DQB10604
	5	y	0.714219	HLA-DQA10102-DQB10604
	6	s	-2.68325	HLA-DQA10102-DQB10604
	6	t	-0.54285	HLA-DQA10102-DQB10604
	6	y	-3.67891	HLA-DQA10102-DQB10604
	7	s	0.0255088	HLA-DQA10102-DQB10604
	7	t	-0.367701	HLA-DQA10102-DQB10604
	7	y	0.17372	HLA-DQA10102-DQB10604
	8	s	0.0146549	HLA-DQA10102-DQB10604
	8	t	-0.308433	HLA-DQA10102-DQB10604
	8	y	0.494253	HLA-DQA10102-DQB10604
	9	s	-0.646512	HLA-DQA10102-DQB10604
	9	t	-0.673227	HLA-DQA10102-DQB10604
	9	y	-0.23068	HLA-DQA10102-DQB10604
	1	s	0.651131	HLA-DQA10103-DQB10603
	1	t	0.160732	HLA-DQA10103-DQB10603
	1	y	0.204236	HLA-DQA10103-DQB10603
	2	s	0.0555672	HLA-DQA10103-DQB10603
	2	t	0.29259	HLA-DQA10103-DQB10603
	2	y	1.20689	HLA-DQA10103-DQB10603
	3	s	0.18937	HLA-DQA10103-DQB10603
	3	t	0.594252	HLA-DQA10103-DQB10603
	3	y	0.0889736	HLA-DQA10103-DQB10603
	4	s	-0.119797	HLA-DQA10103-DQB10603
	4	t	0.278734	HLA-DQA10103-DQB10603
	4	y	0.0331747	HLA-DQA10103-DQB10603
	5	s	-0.338399	HLA-DQA10103-DQB10603
	5	t	-0.192943	HLA-DQA10103-DQB10603
	5	y	0.108571	HLA-DQA10103-DQB10603
	6	s	-1.31632	HLA-DQA10103-DQB10603
	6	t	-0.176313	HLA-DQA10103-DQB10603
	6	y	-1.88503	HLA-DQA10103-DQB10603
	7	s	-0.644384	HLA-DQA10103-DQB10603
	7	t	-0.386361	HLA-DQA10103-DQB10603
	7	y	-0.300069	HLA-DQA10103-DQB10603
	8	s	-0.00225204	HLA-DQA10103-DQB10603
	8	t	-0.333257	HLA-DQA10103-DQB10603
	8	y	0.651022	HLA-DQA10103-DQB10603
	9	s	0.123837	HLA-DQA10103-DQB10603
	9	t	-0.829214	HLA-DQA10103-DQB10603
	9	y	-1.64111	HLA-DQA10103-DQB10603
	1	s	0.215752	HLA-DQA10104-DQB10503
	1	t	0.566734	HLA-DQA10104-DQB10503
	1	y	-0.617645	HLA-DQA10104-DQB10503
	2	s	-0.142511	HLA-DQA10104-DQB10503
	2	t	0.331001	HLA-DQA10104-DQB10503
	2	y	-0.763053	HLA-DQA10104-DQB10503
	3	s	0.342872	HLA-DQA10104-DQB10503
	3	t	0.284648	HLA-DQA10104-DQB10503
	3	y	0.110126	HLA-DQA10104-DQB10503
	4	s	-1.1261	HLA-DQA10104-DQB10503
	4	t	-0.881617	HLA-DQA10104-DQB10503
	4	y	0.917481	HLA-DQA10104-DQB10503
	5	s	-0.0497219	HLA-DQA10104-DQB10503
	5	t	0.128061	HLA-DQA10104-DQB10503
	5	y	0.451863	HLA-DQA10104-DQB10503
	6	s	-0.886138	HLA-DQA10104-DQB10503
	6	t	-0.254555	HLA-DQA10104-DQB10503
	6	y	-2.25572	HLA-DQA10104-DQB10503
	7	s	0.179881	HLA-DQA10104-DQB10503
	7	t	-0.440142	HLA-DQA10104-DQB10503
	7	y	-0.559725	HLA-DQA10104-DQB10503
	8	s	0.364569	HLA-DQA10104-DQB10503
	8	t	-0.171857	HLA-DQA10104-DQB10503
	8	y	-0.490916	HLA-DQA10104-DQB10503
	9	s	0.344225	HLA-DQA10104-DQB10503
	9	t	0.131636	HLA-DQA10104-DQB10503
	9	y	-1.08865	HLA-DQA10104-DQB10503
	1	s	0.257942	HLA-DQA10201-DQB10202
	1	t	0.135655	HLA-DQA10201-DQB10202
	1	y	-0.777884	HLA-DQA10201-DQB10202
	2	s	0.293157	HLA-DQA10201-DQB10202
	2	t	0.0553929	HLA-DQA10201-DQB10202
	2	y	-0.273841	HLA-DQA10201-DQB10202
	3	s	0.30846	HLA-DQA10201-DQB10202
	3	t	0.493473	HLA-DQA10201-DQB10202
	3	y	0.619006	HLA-DQA10201-DQB10202
	4	s	0.043306	HLA-DQA10201-DQB10202
	4	t	0.212367	HLA-DQA10201-DQB10202
	4	y	0.106268	HLA-DQA10201-DQB10202
	5	s	0.142651	HLA-DQA10201-DQB10202
	5	t	0.334479	HLA-DQA10201-DQB10202
	5	y	0.758169	HLA-DQA10201-DQB10202
	6	s	-0.363712	HLA-DQA10201-DQB10202
	6	t	-0.228366	HLA-DQA10201-DQB10202
	6	y	-1.217	HLA-DQA10201-DQB10202
	7	s	-0.17535	HLA-DQA10201-DQB10202
	7	t	-0.627548	HLA-DQA10201-DQB10202
	7	y	0.212063	HLA-DQA10201-DQB10202
	8	s	-0.167483	HLA-DQA10201-DQB10202
	8	t	0.0109587	HLA-DQA10201-DQB10202
	8	y	0.82302	HLA-DQA10201-DQB10202
	9	s	-0.744874	HLA-DQA10201-DQB10202
	9	t	-0.96363	HLA-DQA10201-DQB10202
	9	y	-0.555491	HLA-DQA10201-DQB10202
	1	s	0.422344	HLA-DQA10201-DQB10303
	1	t	-0.46255	HLA-DQA10201-DQB10303
	1	y	0.194426	HLA-DQA10201-DQB10303
	2	s	0.138388	HLA-DQA10201-DQB10303
	2	t	-0.0553576	HLA-DQA10201-DQB10303
	2	y	0.779388	HLA-DQA10201-DQB10303
	3	s	0.0476688	HLA-DQA10201-DQB10303
	3	t	0.372531	HLA-DQA10201-DQB10303
	3	y	0.331929	HLA-DQA10201-DQB10303
	4	s	-0.0742377	HLA-DQA10201-DQB10303
	4	t	0.482483	HLA-DQA10201-DQB10303
	4	y	-0.346142	HLA-DQA10201-DQB10303
	5	s	-0.277485	HLA-DQA10201-DQB10303
	5	t	-0.0457818	HLA-DQA10201-DQB10303
	5	y	0.594964	HLA-DQA10201-DQB10303
	6	s	-0.843763	HLA-DQA10201-DQB10303
	6	t	-0.208951	HLA-DQA10201-DQB10303
	6	y	-1.47543	HLA-DQA10201-DQB10303
	7	s	-0.134781	HLA-DQA10201-DQB10303
	7	t	0.233485	HLA-DQA10201-DQB10303
	7	y	-0.0794968	HLA-DQA10201-DQB10303
	8	s	-0.186852	HLA-DQA10201-DQB10303
	8	t	-0.0716163	HLA-DQA10201-DQB10303
	8	y	0.855491	HLA-DQA10201-DQB10303
	9	s	0.174839	HLA-DQA10201-DQB10303
	9	t	-0.436328	HLA-DQA10201-DQB10303
	9	y	-1.5556	HLA-DQA10201-DQB10303
	1	s	-0.0246399	HLA-DQA10301-DQB10302
	1	t	-0.115575	HLA-DQA10301-DQB10302
	1	y	-0.777204	HLA-DQA10301-DQB10302
	2	s	0.143311	HLA-DQA10301-DQB10302
	2	t	0.279028	HLA-DQA10301-DQB10302
	2	y	0.531021	HLA-DQA10301-DQB10302
	3	s	-0.407442	HLA-DQA10301-DQB10302
	3	t	0.143986	HLA-DQA10301-DQB10302
	3	y	0.157074	HLA-DQA10301-DQB10302
	4	s	0.317696	HLA-DQA10301-DQB10302
	4	t	0.23616	HLA-DQA10301-DQB10302
	4	y	-0.0291606	HLA-DQA10301-DQB10302
	5	s	0.20391	HLA-DQA10301-DQB10302
	5	t	0.530158	HLA-DQA10301-DQB10302
	5	y	0.93246	HLA-DQA10301-DQB10302
	6	s	-0.0108817	HLA-DQA10301-DQB10302
	6	t	0.0716775	HLA-DQA10301-DQB10302
	6	y	-0.942941	HLA-DQA10301-DQB10302
	7	s	0.180468	HLA-DQA10301-DQB10302
	7	t	-0.196834	HLA-DQA10301-DQB10302
	7	y	-0.0821864	HLA-DQA10301-DQB10302
	8	s	0.0072809	HLA-DQA10301-DQB10302
	8	t	-0.32305	HLA-DQA10301-DQB10302
	8	y	0.692392	HLA-DQA10301-DQB10302
	9	s	-0.691317	HLA-DQA10301-DQB10302
	9	t	-1.11203	HLA-DQA10301-DQB10302
	9	y	-2.10664	HLA-DQA10301-DQB10302
	1	s	0.319219	HLA-DQA10302-DQB10303
	1	t	-0.587701	HLA-DQA10302-DQB10303
	1	y	-0.27211	HLA-DQA10302-DQB10303
	2	s	0.204134	HLA-DQA10302-DQB10303
	2	t	0.172199	HLA-DQA10302-DQB10303
	2	y	1.12135	HLA-DQA10302-DQB10303
	3	s	-0.279855	HLA-DQA10302-DQB10303
	3	t	0.0519407	HLA-DQA10302-DQB10303
	3	y	0.636528	HLA-DQA10302-DQB10303
	4	s	0.00476222	HLA-DQA10302-DQB10303
	4	t	0.636139	HLA-DQA10302-DQB10303
	4	y	-0.511864	HLA-DQA10302-DQB10303
	5	s	-0.180641	HLA-DQA10302-DQB10303
	5	t	0.183502	HLA-DQA10302-DQB10303
	5	y	0.39978	HLA-DQA10302-DQB10303
	6	s	-1.07571	HLA-DQA10302-DQB10303
	6	t	-0.331439	HLA-DQA10302-DQB10303
	6	y	-1.20645	HLA-DQA10302-DQB10303
	7	s	-0.0288933	HLA-DQA10302-DQB10303
	7	t	-0.0864501	HLA-DQA10302-DQB10303
	7	y	-0.433861	HLA-DQA10302-DQB10303
	8	s	-0.0992827	HLA-DQA10302-DQB10303
	8	t	-0.249564	HLA-DQA10302-DQB10303
	8	y	0.301435	HLA-DQA10302-DQB10303
	9	s	0.337288	HLA-DQA10302-DQB10303
	9	t	-0.138606	HLA-DQA10302-DQB10303
	9	y	-1.09683	HLA-DQA10302-DQB10303
	1	s	0.101469	HLA-DQA10303-DQB10301
	1	t	-0.710118	HLA-DQA10303-DQB10301
	1	y	-0.692107	HLA-DQA10303-DQB10301
	2	s	0.251355	HLA-DQA10303-DQB10301
	2	t	0.234301	HLA-DQA10303-DQB10301
	2	y	0.663109	HLA-DQA10303-DQB10301
	3	s	-0.272969	HLA-DQA10303-DQB10301
	3	t	-0.0727166	HLA-DQA10303-DQB10301
	3	y	0.577087	HLA-DQA10303-DQB10301
	4	s	-0.198671	HLA-DQA10303-DQB10301
	4	t	-0.189447	HLA-DQA10303-DQB10301
	4	y	-1.00566	HLA-DQA10303-DQB10301
	5	s	-0.0892398	HLA-DQA10303-DQB10301
	5	t	0.442586	HLA-DQA10303-DQB10301
	5	y	0.102822	HLA-DQA10303-DQB10301
	6	s	-0.495797	HLA-DQA10303-DQB10301
	6	t	0.0282367	HLA-DQA10303-DQB10301
	6	y	-0.826576	HLA-DQA10303-DQB10301
	7	s	-0.00056037	HLA-DQA10303-DQB10301
	7	t	-0.0939873	HLA-DQA10303-DQB10301
	7	y	0.125895	HLA-DQA10303-DQB10301
	8	s	0.0905775	HLA-DQA10303-DQB10301
	8	t	-0.082256	HLA-DQA10303-DQB10301
	8	y	0.249291	HLA-DQA10303-DQB10301
	9	s	0.315771	HLA-DQA10303-DQB10301
	9	t	0.19008	HLA-DQA10303-DQB10301
	9	y	0.0994232	HLA-DQA10303-DQB10301
	1	s	-0.132853	HLA-DQA10401-DQB10402
	1	t	-0.0080967	HLA-DQA10401-DQB10402
	1	y	0.137087	HLA-DQA10401-DQB10402
	2	s	0.135801	HLA-DQA10401-DQB10402
	2	t	0.309896	HLA-DQA10401-DQB10402
	2	y	0.173109	HLA-DQA10401-DQB10402
	3	s	0.39554	HLA-DQA10401-DQB10402
	3	t	0.386763	HLA-DQA10401-DQB10402
	3	y	0.841903	HLA-DQA10401-DQB10402
	4	s	-0.477873	HLA-DQA10401-DQB10402
	4	t	-0.058443	HLA-DQA10401-DQB10402
	4	y	0.772571	HLA-DQA10401-DQB10402
	5	s	-0.0812449	HLA-DQA10401-DQB10402
	5	t	0.0551661	HLA-DQA10401-DQB10402
	5	y	-0.9341	HLA-DQA10401-DQB10402
	6	s	0.0716244	HLA-DQA10401-DQB10402
	6	t	0.475679	HLA-DQA10401-DQB10402
	6	y	-1.28557	HLA-DQA10401-DQB10402
	7	s	-0.851408	HLA-DQA10401-DQB10402
	7	t	-0.623292	HLA-DQA10401-DQB10402
	7	y	-1.2054	HLA-DQA10401-DQB10402
	8	s	0.228346	HLA-DQA10401-DQB10402
	8	t	-0.467118	HLA-DQA10401-DQB10402
	8	y	-0.450843	HLA-DQA10401-DQB10402
	9	s	0.214531	HLA-DQA10401-DQB10402
	9	t	-0.499022	HLA-DQA10401-DQB10402
	9	y	-1.45422	HLA-DQA10401-DQB10402
	1	s	-0.177592	HLA-DQA10505-DQB10301
	1	t	-0.508483	HLA-DQA10505-DQB10301
	1	y	-0.397671	HLA-DQA10505-DQB10301
	2	s	0.137461	HLA-DQA10505-DQB10301
	2	t	-0.0144058	HLA-DQA10505-DQB10301
	2	y	0.947158	HLA-DQA10505-DQB10301
	3	s	0.255099	HLA-DQA10505-DQB10301
	3	t	0.216657	HLA-DQA10505-DQB10301
	3	y	0.288194	HLA-DQA10505-DQB10301
	4	s	0.00178792	HLA-DQA10505-DQB10301
	4	t	0.0832323	HLA-DQA10505-DQB10301
	4	y	-0.648073	HLA-DQA10505-DQB10301
	5	s	-0.0198211	HLA-DQA10505-DQB10301
	5	t	0.0200438	HLA-DQA10505-DQB10301
	5	y	0.309084	HLA-DQA10505-DQB10301
	6	s	-0.262327	HLA-DQA10505-DQB10301
	6	t	0.158942	HLA-DQA10505-DQB10301
	6	y	-0.19852	HLA-DQA10505-DQB10301
	7	s	-0.116428	HLA-DQA10505-DQB10301
	7	t	0.19847	HLA-DQA10505-DQB10301
	7	y	0.285574	HLA-DQA10505-DQB10301
	8	s	-0.0941238	HLA-DQA10505-DQB10301
	8	t	-0.377926	HLA-DQA10505-DQB10301
	8	y	0.167548	HLA-DQA10505-DQB10301
	9	s	0.128844	HLA-DQA10505-DQB10301
	9	t	-0.098194	HLA-DQA10505-DQB10301
	9	y	-1.18377	HLA-DQA10505-DQB10301
